# *Timp2* loss-of-function mutation and TIMP2 treatment in murine model of NSCLC: modulation of immunosuppression and oncogenic signaling

**DOI:** 10.1101/2023.12.29.573636

**Authors:** David Peeney, Sarvesh Kumar, Tej Pratap Singh, Yueqin Liu, Sandra M. Jensen, Ananda Chowdhury, Sasha Coates-Park, Joshua Rich, Sadeechya Gurung, Yu Fan, Daoud Meerzaman, William G. Stetler-Stevenson

## Abstract

Mounting evidence suggests that the tissue inhibitor of metalloproteinases-2 (TIMP2) can reduce tumor burden and metastasis. However, the demonstration of such anti-tumor activity and associated mechanisms using *in vivo* tumor models is lacking. The effects of a *Timp2* functional mutation and administration of recombinant TIMP2 were examined in both orthotopic and heterotopic murine models of lung cancer using C57Bl/6 syngeneic Lewis Lung 2-luciferase 2 cells (LL2-luc2) cells. Mice harboring a functional mutation of TIMP2 (mT2) display markedly increased primary lung tumor growth, increased mortality, enriched vasculature, and enhanced infiltration of pro-tumorigenic, immunosuppressive myeloid cells. Treatment with recombinant TIMP2 reduced primary tumor growth in both mutant and wild-type (wt) mice. Comparison of transcriptional profiles of lung tissues from tumor-free, wt versus mT2 mice reveals only minor changes. However, lung tumor-bearing mice of both genotypes demonstrate significant genotype-dependent changes in gene expression following treatment with TIMP. In tumor-bearing wt mice, TIMP2 treatment reduced the expression of upstream oncogenic mediators, whereas treatment of mT2 mice resulted in an immunomodulatory phenotype. A heterotopic subcutaneous model generating metastatic pulmonary tumors demonstrated that daily administration of recombinant TIMP2 significantly downregulates the expression of heat shock proteins, suggesting a reduction of cell-stress responses. In summary, we describe how TIMP2 exerts novel, anti-tumor effects in a murine model of lung cancer and that rTIMP2 treatment supports a normalizing effect on the tumor microenvironment. Our findings show that TIMP2 treatment demonstrates significant potential as an adjuvant in the treatment of NSCLC.

**One Sentence Summary:** TIMP2 treatment compensates for TIMP2 mutation to reveal immunomodulatory and oncogene regulation that inhibits tumor growth and metastatic niche formation.
