## Supplementary material for "*Timp2* loss-of-function mutation and TIMP2 treatment in murine model of NSCLC: modulation of immunosuppression and oncogenic signaling": Table S3

### Sheet: Sheet1
Target	Application	Dilution	Vendor	Conjugate / Catalog #
Cd11b	Flow Cytometry	1µg/test	BD Pharmingen	APC-Cy7 (561098)
Cd11b	Immunohistochemistry	1/500	Abcam	Ab133357
Cd11c	Flow Cytometry	1µg/test	BD Pharmingen	FITC (561045), PE (561044), PE-Cy7 (561022)
CD31	Immunohistochemistry	1/100	Dianova	clone SZ31
Cd31	Immunohistochemistry	1/100	Abcam	ab56299
Cd45	Immunohistochemistry	1/100	Novus Biologicals	NB110-93609
Cd45.1	Flow Cytometry	0.5µg/test	ThermoFisher	eFluor 450 (48-0453-82), FITC (11-0453-82)
Cd45.2 (104)	Flow Cytometry	0.5µg/test	ThermoFisher	eFluor 450 (48-0454-82), FITC (11-0454-82), PE-Cy7 (25-0454-82)
Cd64	Flow Cytometry	10µL/test	R&D Systems	PerCP (FAB20741C)
cHH3	Immunohistochemistry	1µg/mL	Abcam	ab5103
Fn1	Immunoblotting	1/1000	Proteintech	15613-1-AP
Gr1	Immunohistochemistry	1/100	Origene	DM3589P
Ly6c	Immunohistochemistry	1/100	Novus Biologicals	RB6-8C5
Ly6c	Flow Cytometry	1µg/test	BD Pharmingen	FITC (561085)
Ly6c	Flow Cytometry	0.5µg/test	ThermoFisher	PerCP-Cy5.5 (45-5932-82), PE-Cy7 (25-5932-82)
Mertk	Flow Cytometry	10µL/test	R&D Systems	PE (FAB5912P)
MhcII	Flow Cytometry	0.06µg/test	ThermoFisher	Alexa Fluor 700 (56-5321-82)
Mmp14	Immunoblotting	1/1600	Abcam	ab51074
Myc	Immunoblotting	1/1000	Cell Signaling Technology	5605
NKp46	Immunohistochemistry	1/200	R&D Systems	AF2225
Reck	Immunoblotting	1/1000	Cell Signaling Technology	3433
Timp2	Immunoblotting (Cell lines)	1/2000	Cell Signaling Technology	5738
Timp2	Immunoblotting (Tissues)	1/2000	R&D Systems	AF971
Timp3	Immunoblotting	1/2000	Cell Signaling Technology	5673
Twist1	Immunoblotting	1/1000	Cell Signaling Technology	90445
